# Host’s Specific SARS-CoV-2 Mutations: Insertion of the Phenylalanine in the NSP6 Linked to the United Kingdom and Premature Termination of the ORF-8 Associated with the European and the United States of America Derived Samples

**DOI:** 10.1101/2020.12.29.424530

**Authors:** Mohammad Khalid, Yousef Al-ebini, David Murphy, Maryam Shoai

**Author notes:** **Corresponding author:** Mohammad Khalid, Department of Pharmaceutics, College of Pharmacy, King Khalid University, Abha-61421, Asir, Saudi Arabia.

## Abstract

The coronavirus belongs to the order Nidovirales, which is known for the longest RNA genome virus. The polymerase enzyme of SARS-CoV-2 has proofreading functions, but still, the RNA viruses have a higher mutation rate than DNA viruses. The mutations in the viral genome provide a replication advantage in any population/geographical location and that may have profound consequences in the outcome and pathogenesis, diagnosis and patient management of the viral infection. In the present study, we have analysed full-length SARS-CoV-2 genome sequences, derived from symptomatic/asymptomatic COVID-19 patients from all six continents to investigate the common mutations globally. Our results revealed that SARS-CoV-2 is mutating independently, we identified total 313 mutations and some (21 mutations) of them are prevailing over time irrespective of geographical location. Another important finding, we are reporting here is, the mutation rate of the virus varies in different geographical locations suggesting the virus is adapting different strategies in the infected populations, having different genetic backgrounds across the globe. We have identified 11085TTT insertion (insertion of the Phenylalanine in NSP6 at position 38) mutation, which is mainly linked to the UK derived SARS-CoV-2 samples, we have also discovered non-sense mutation in ORF-8 after 17 amino acid is linked to the European and the USA derived SARS-CoV-2 samples.
