## Supplementaary Table 1 for "Host’s Specific SARS-CoV-2 Mutations: Insertion of the Phenylalanine in the NSP6 Linked to the United Kingdom and Premature Termination of the ORF-8 Associated with the European and the United States of America Derived Samples"

### Sheet: Sheet1
S. No.	Ref Seq	Ref Posi	Mutation	Australia	China	India	KSA	Egypt	Italy	Spain	USA	Mexico	Brazil	Ref AA	Mutant	Remarks
1	C	186	T		0.03
2	A	187	G						0.02
3	C	241	T	0.85	0.03	0.94	0.89	0.9	1	0.56	0.4	0.86	1
4	C	313	T			0.01		0.02		0.03	0.02			L	L	Silent
5	C	398	T							0.03				H	Y
6	C	450	A/T						0.04					P	H/L
7	G	491	A								0.03			A	T
8	G	598	T										0.15	V	V	Silent
9	T	721	C		0.02									D	D	Silent
10	G	806	A					0.02				0.02		A	T
11	C	829	T				0.02							N	N	Silent
12	C	934	T					0.03						D	D	Silent
13	C	1059	T	0.13			0.02			0.04	0.28	0.12	0.15	T	I
14	A	1096	G									0.05		L	L	Silent
15	A	1163	T	0.4										I	F
16	C	1288	T									0.02		C	C	Silent
17	C	1387	T									0.02		H	H	Silent
18	G	1397	A	0.03										V	I
19	C	1415	T						0.02					L	F
20	G	1440	A	0.02										G	D
21	C	1441	T				0.04							G	G	Silent
22	G	1882	T							0.05				E	D
23	G	1895	T		0.02									V	L
24	C	1917	T								0.03			T	I
25	T	1947	C	0.02										V	A
26	C	2106	T						0.02					T	I
27	C	2113	T					0.02						I	I	Silent
28	G	2164	T			0.03								E	D
29	G	2203	T		0.02									W	C
30	A	2292	C			0.02								Q	P
31	C	2416	T								0.04			Y	Y	Silent
32	C	2536	T		0.09									V	V	Silent
33	C	2701	A		0.02									T	T	Silent
34	C	2836	T			0.26								R	S
35	G	2809	T									0.02		C	C	Silent
36	G	2891	A	0.02										A	T
37	C	2940	T					0.03						P	L
38	T	3011	C					0.1						L	L	Silent
39	C	3037	T	0.9	0.03	0.98	0.9	0.97	1	0.57	0.42	0.86	1	F	F	Silent
40	G	3250	T	0.02										E	D
41	C	3373	A					0.1						D	D	Silent
42	C	3634	T	0.02		0.2								N	N	Silent
43	G	3728	T	0.02										G	C
44	C	3737	T			0.02								P	S
45	C	3817	T		0.04									D	D	Silent
46	C	4002	T	0.04				0.07	0.02					T	I
47	G	4205	T	0.03										A	S
48	G	4255	T						0.05					P	P	Silent
49	C	4321	T						0.03					A	A	Silent
50	G	4354	T					0.07						E	D
51	T	4402	C		0.08									L	L	Silent
52	C	4540	T	0.04										Y	Y	Silent
53	T	4630	C										0.02	H	H	Silent
54	G	4866	T			0.02								S	I
55	C	4990	T					0.02						D	D	Silent
56	C	4993	T						0.04					N	N	Silent
57	A	5021	T					0.02						M	L
58	G	5062	T		0.08									L	F
59	G	5230	T					0.02						K	N
60	C	5284	T					0.1	0.02					K	N
61	C	5301	T	0.02										A	V
62	C	5467	T			0.03		0.02			0.02			Y	Y	Silent
63	C	5700	A			0.03								A	D
64	C	6267	T						0.03					A	V
65	A	6319	G										0.03	P	P	Silent
66	G	6819	T		0.03									S	I
67	G	6884	A					0.02						G	S
68	T	6996	C		0.02									I	T
69	G	7067	A				0.02							E	K
70	T	7217	C						0.02					L	L	Silent
71	T	7292	C				0.02							L	L	Silent
72	T	7438	C	0.04										Y	Y	Silent
73	T	7540	C	0.32										T	T	Silent
74	C	7600	T	0.04										C	C	Silent
75	C	7720	T									0.02		D	D	Silent
76	C	7728	T	0.03										S	F
77	C	7768	T									0.04		I	I	Silent
78	G	7798	T	0.04										K	N
79	A	7824	G			0.02								H	R
80	A	7903	G	0.02										K	K	Silent
81	A	8073	G						0.02					N	S
82	C	8290	T	0.02										L	L	Silent
83	G	8368	A			0.02								A	A	Silent
84	C	8389	T								0.02			N	N	Silent
85	G	8575	A						0.02					L	L	Silent
86	T	8737	C	0.02										D	D	Silent
87	C	8782	T	0.05	0.48	0.04	0.08	0.02		0.42	0.33	0.12		S	S	Silent
88	G	8785	A								0.02			Q	Q	Silent
89	T	8886	C		0.09					0.45				L	S
90	C	9165	T								0.03			T	I
91	G	9278	A										0.02	V	I
92	C	9438	T			0.05						0.02		T	I
93	C	9474	T				0.02							A	V
94	T	9477	A	0.04						0.29				F	Y
95	A	9483	C					0.05						E	A
96	C	9520	T					0.03						F	F	Silent
97	A	9754	G			0.02								R	R	Silent
98	T	9961	C						0.03					C	C	Silent
99	C	9967	T					0.02						L	L	Silent
100	G	9968	T					0.03						A	S
101	T	9982	C					0.02						N	N	Silent
102	G	10097	A	0.05				0.08	0.02					G	S
103	G	10265	A						0.03					G	S
104	C	10277	T								0.06			L	F
105	AA	10479	CT			0.03								N	L
106	C	10576	T				0.02							G	G	Silent
107	A	10761	G			0.02								K	R
108	A	10948	G						0.02					R	R	Silent
109	C	10969	T			0.02								F	F	Silent
110	G	11083	T	0.09	0.06				0.15	0.05	0.05	0.04	0.15	L	F
111	---	11085	TTT	0.02										---	F	Insertion
112	T	11320	C								0.1			Y	Y
113	G	11521	T						0.02					M	I
114	C	11575	T									0.09		F	F	Silent
115	T	11587	G						0.02					N	K
116	A	11869	G				0.03							T	T	Silent
117	C	11916	T	0.02								0.02	0.15	S	L
118	A	11991	G					0.02						E	G
119	C	12053	T						0.03				0.19	L	F
120	C	12534	T					0.1						T	I
121	T	12697	C						0.02					L	L	Silent
122	C	13275	T	0.02										P	L
123	A	13318	G								0.02			Q	Q	Silent
124	C	13536	T	0.04				0.06	0.02					Y	Y	Silent
125	C	13551	T						0.03					I	I	Silent
126	C	13620	T						0.03					D	D	Silent
127	C	13730	T			0.02								A	V
128	A	13748	G						0.02					K	R
129	G	14055	C						0.03					L	L	Silent
130	G	14122	T				0.02							G	C
131	G	14294	A						0.02					R	H
132	C	14362	T					0.2						L	L	Silent
133	C	14408	T	0.88	0.03	0.9	0.92	0.65	1	0.56	0.4	0.86	1	P	L
134	C	14425	A			0.02								L	I
135	A	14673	G			0.02								K	K	Silent
136	C	14676	T		0.02									P	P	Silent
137	C	14805	T	0.06						0.31	0.02		0.15	Y	Y	Silent
138	G	14874	T									0.02		K	N
139	C	14889	T						0.02					Y	Y	Silent
140	A	14940	G								0.08			K	K	Silent
141	C	15240	T						0.02					N	N	Silent
142	C	15480	T		0.03									T	T	Silent
143	C	15720	T	0.03										D	D	Silent
144	G	15906	T						0.02					Q	H
145	G	15907	A					0.22						G	S
146	G	15961	A		0.02									G	S
147	A	15972	G						0.02					V	V	Silent
148	T	15983	A		0.04									V	E
149	G	16078	A			0.08								V	I
150	C	16178	T						0.03					S	L
151	C	16247	T	0.08										A	V
152	C	16289	T									0.02		A	V
153	G	16325	C		0.02									C	S
154	T	16439	C						0.02					M	T
155	C	16457	T					0.03						S	L
156	G	16647	T	0.32				0.03						T	T	Silent
157	G	16852	T			0.04								G	C
158	C	16914	T					0.02						L	L	Silent
159	G	17014	T					0.03						D	Y
160	C	17074	T	0.04										L	F
161	T	17091	C					0.22						G	G	Silent
162	T	17126	C							0.05				L	P
163	T	17247	C	0.02									0.15	R	R	Silent
164	C	17373	T		0.04									A	A	Silent
165	G	17427	T									0.03		V	V	Silent
166	C	17470	T									0.02		L	L	Silent
167	C	17550	T					0.02						L	L	Silent
168	C	17639	T							0.03				S	L
169	C	17747	T								0.35	0.07		P	L
170	A	17858	G								0.35	0.07		Y	C
171	G	18028	T									0.03		A	S	Same AA
172	C	18029	T		0.02									A	V	Same AA
173	C	18060	T		0.03						0.35	0.09		L	L	Silent
174	C	18264	T				0.02							T	T	Silent
175	G	18498	T						0.03					M	I
176	C	18555	T	0.34										D	D	Silent
177	C	18568	T			0.02								L	F
178	C	18747	T						0.02					V	V	Silent
179	C	18788	T					0.02						T	I
180	C	18877	T	0.05		0.5	0.61	0.25			0.01	0.02		L	L	Silent
181	G	18898	T								0.02			V	F
182	T	18996	C		0.02									A	A	Silent
183	C	18998	T										0.15	A	V
184	C	19029	T									0.02		H	H	Silent
185	C	19217	T	0.04										P	L
186	G	19417	T			0.03								V	L
187	G	19648	T						0.03					V	L
188	C	19718	T						0.03					T	I
189	T	19839	C									0.05		N	N	Silent
190	G	19872	T			0.03								V	V	Silent
191	C	19884	T		0.02									Y	Y	Silent
192	A	20236	G							0.15				R	G
193	A	20268	G		0.02				0.07	0.4		0.55		L	L	Silent
194	G	20398	A						0.07					E	K
195	C	20692	T		0.04									P	S
196	G	20887	A	0.02										G	R
197	G	20991	T								0.03			L	F
198	G	21004	T			0.02								A	S
199	T	21021	C	0.02										A	A	Silent
200	C	21575	T					0.02	0.02					L	F
201	C	21627	T	0.02										T	I
202	C	21697	T							0.02				S	S	Silent
203	C	21707	T									0.05		H	Y
204	C	21711	T		0.02									S	L
205	G	21724	T			0.05								L	F
206	T	21890	C			0.02								L	L	Silent
207	C	21952	T	0.03										V	V	Silent
208	G	22093	T			0.02								M	I
209	G	22100	A	0.02										E	K
210	C	22444	T	0.05		0.4	0.11							D	D	Silent
211	C	22458	T						0.03					T	I
212	G	22468	T			0.04	0.08							T	T	Silent
213	C	22498	T	0.02										I	I	Silent
214	C	22624	T								0.04			N	N	Silent
215	G	22785	T					0.03						R	I
216	G	22992	A	0.3										S	N
217	A	23063	T	0.15										N	Y
218	C	23277	T			0.05								T	I
219	G	23311	T			0.05								E	D
220	G	23401	A	0.35										Q	Q	Silent
221	A	23403	G	0.8	0.03	0.94	0.9	0.98	1	0.6	0.4	0.86	1	D	G	D614G
222	C	23422	T									0.05		V	V	Silent
223	T	23480	G					0.03						S	A
224	A	23503	G				0.02							A	A	Silent
225	C	23525	T		0.03									H	Y
226	T	23548	C	0.05										C	C	Silent
227	G	23593	T					0.08						Q	H
228	C	23731	T	0.05				0.08	0.02					T	T	Silent
229	A	23756	G									0.04		T	A
230	C	23929	T			0.02								Y	Y	Silent
231	T	24076	C									0.06		G	G	Silent
232	C	24198	T										0.02	A	V
233	G	24368	T				0.02							D	Y
234	C	24370	T		0.02									D	D	Silent
235	C	24378	T										0.03	S	F
236	A	24694	T									0.06		G	G	Silent
237	C	24904	T										0.02	I	I	Silent
238	C	24919	T	0.02										N	N	Silent
239	T	24973	C	0.02										V	V	Silent
240	G	24977	T						0.03					D	Y
241	G	25088	T										0.42	V	F
242	G	25135	T										0.1	K	N
243	G	25337	T									0.02		D	Y
244	G	25440	T						0.02					K	N
245	C	25487	T		0.02									T	I
246	A	25491	G						0.03					A	A	Silent
247	G	25563	T	0.2		0.5	0.58	0.7		0.04	0.35	0.14		Q	H
248	C	25583	T								0.03			T	I
249	G	25598	T		0.02									W	L
250	C	25613	T										0.04	S	F
251	C	25692	T								0.06			G	G	Silent
252	C	25904	T					0.03						S	L
253	C	25924	T	0.02										P	S
254	G	25979	T	0.05						0.29				G	V
255	A	26057	G						0.04					D	G
256	C	26088	T							0.12		0.03		I	I	Silent
257	T	26106	C						0.02					D	D	Silent
258	G	26144	T	0.02	0.04				0.15	0.05	0.02		0.15	G	V
259	T	26149	C										0.03	S	P
260	G	26233	T								0.04
261	T	26258	C										0.15	V	F
262	G	26257	T					0.22						V	A
263	C	26333	T				0.02							T	I
264	C	26522	T						0.02
265	A	26530	G						0.22					D	G
266	C	26681	T							0.04				F	F	Silent
267	C	26735	T	0.05		0.5	0.6	0.03						Y	Y	Silent
268	C	26984	T	0.1										H	H	Silent
269	C	27046	T									0.02		T	M
270	C	27213	T	0.05
271	C	27294	T					0.03						Y	Y	Silent
272	T	27299	C										0.15	I	T
273	T	27384	C	0.04										I	I	Silent
274	T	27484	C				0.02							L	L	Silent
275	C	27527	T				0.02							P	L
276	G	27676	A			0.02								E	K
277	C	27945	T						0.02					Q	Stop	Non-Sense
278	C	27964	T	0.03							0.03			S	L
279	C	28000	T				0.05							P	L
280	G	28079	T						0.03					V	V	Silent
281	C	28087	T							0.02				A	V
282	T	28144	C	0.05	0.48	0.03	0.08	0.04		0.42	0.33	0.12		L	S
283	T	28196	C	0.1										R	R	Silent
284	C	28310	T	0.05		0.02								P	S
285	G	28321	A					0.03						T	T	Silent
286	A	28591	T					0.02						P	P	Silent
287	C	28638	T							0.03				P	S
288	C	28657	T	0.06						0.29		0.02		D	D	Silent
289	T	28688	C	0.03										L	L	Silent
290	C	28708	T						0.03					H	H	Silent
291	T	28759	C						0.03					P	P	Silent
292	C	28826	T		0.02									R	C
293	T	28830	T	0.02										S	F
294	C	28846	T					0.06						R	R	Silent
295	C	28849	T					0.14						N	N	Silent
296	C	28854	T	0.03		0.4	0.09	0.02				0.41		S	L
297	C	28863	T	0.04						0.3				S	L
298	AG	28877	TC									0.02		S	S	Silent
299	G	28878	A			0.03	0.07	0.03						S	N
300	GG	28881	AA	0.6	0.01	0.01	0.23	0.21	0.4	0.06	0.05	0.16	0.99	R	K
301	G	28883	C	0.6	0.01	0.01	0.23	0.21	0.4	0.06	0.05	0.16	0.99	G	R
302	G	28908	T					0.09						G	V
303	C	28948	T			0.03								D	D	Silent
304	G	28975	T/C	0.02		0.01								M	I/I
305	T	29029	C		0.02									A	A	Silent
306	C	29095	T		0.03									F	F	Silent
307	C	29144	T							0.07				L	L	Silent
308	T	29148	C										0.51	I	T
309	G	29179	T					0.02						P	P	Silent
310	C	29200	T				0.04							P	P	Silent
311	C	29274	T	0.02										T	I
312	T	29317	C					0.02						D	D	Silent
313	C	29353	T	0.04										Y	Y	Silent
